# *FBXO42* activity is required to prevent mitotic arrest, spindle assembly checkpoint activation, and lethality in glioblastoma and other cancers

**DOI:** 10.1101/2022.11.29.518420

**Authors:** Pia Hoellerbauer, Megan Kufeld, Sonali Arora, Emily J. Girard, Jacob A. Herman, James M. Olson, Patrick J. Paddison

## Abstract

Glioblastoma (GBM) is the most common and aggressive brain tumor in adults. To identify genes differentially required for the viability of GBM stem-like cells (GSCs), we performed functional genomic lethality screens comparing GSCs and control human neural stem cells. Among top scoring hits in a subset of GBM cells was the F-box-containing gene *FBXO42*, which was also essential in ∼15% of cell lines derived from a broad range of cancers. Mechanistic studies revealed that, in sensitive cells, *FBXO42* activity prevents chromosome alignment defects, mitotic cell cycle arrest, and cell death. The cell cycle arrest, but not the cell death, triggered by *FBXO42* inactivation could be suppressed by brief exposure to a chemical inhibitor of Mps1, a key spindle assembly checkpoint (SAC) kinase. *FBXO42*’s cancer-essential function requires its F-box and Kelch domains, which are necessary for FBXO42’s substrate recognition and targeting by SCF ubiquitin ligase complex. However, none of FBXO42’s previously proposed targets, including ING4, p53, and RBPJ, were responsible for the observed phenotypes. Instead, our results suggest that *FBOX42* activity suppresses the accumulation of one or more proteins that perturb chromosome-microtubule dynamics in cancer cells, which, in turn, leads to induction of the SAC and cell death.
