## Supplementary material for "*FBXO42* activity is required to prevent mitotic arrest, spindle assembly checkpoint activation, and lethality in glioblastoma and other cancers": Table S1

### Sheet: SFP_Zscore_summary
guideName	geneName	022T	025T	308	1228	131	1502	578T	827	G14	G144	G166	G179	G7	U5	CB660
sgANKFY1_FP-1	ANKFY1	0.000275767	-0.55264	-0.152574	-0.84512	-0.0134652	-1.7195	0.113954	-0.308943	-0.559411	0.320967	0.106949	0.401965	0.523401	-0.20608	-1.04675
sgANKFY1_FP-2	ANKFY1	0.337592	0.14385	0.209876	0.539151	0.623117	-0.402036	0.056474	0.712084	0.440183	0.11537	0.473535	0.0759318	0.496509	-0.598549	-0.373325
sgARID1A_FP-1	ARID1A	0.715992	-0.44863	-0.73886	0.402995	-1.26307	-0.363457	0.191604	-0.594138	-0.194084	-0.927376	0.396551	-0.0780689	0.585896	1.67801	-0.744573
ARID1A_1	ARID1A	0.64329	-0.247031	0.421684	1.03269	-0.917353	-0.169187	0.574665	0.368544	-0.119027	-0.246999	0.794319	0.388175	0.776811	1.65066	0.16209
sgARID1A_FP-2	ARID1A	0.748035	-0.478299	-0.605538	-0.399171	-0.878148	-0.024859	0.249396	-0.408304	0.0363034	-0.834629	0.511182	-0.105322	0.684984	1.50346	0.0320566
ARID1A_2	ARID1A	0.397739	-0.102075	0.304199	-0.0230099	0.0755478	0.204284	0.288696	0.722775	0.273818	0.199431	0.622886	0.321525	0.567863	1.00764	-0.048091
ARID1B_3	ARID1B	0.0225814	-0.826046	0.0383921	0.0644559	-0.313994	0.0734784	0.0585111	-0.621099	0.00415509	-0.802886	0.574657	-0.0406055	0.0470274	0.834467	-0.0347744
ARID1B_1	ARID1B	0.199753	0.218754	-0.0128248	-0.315627	-0.298541	0.460781	0.455031	-0.885842	-0.0322541	-1.0373	0.45685	0.079472	0.479087	0.318183	-0.295384
ARID1B_4	ARID1B	0.223439	0.657191	0.494633	0.229369	0.501072	0.696694	0.0485555	0.48776	0.380785	0.544826	0.599635	0.438021	0.638029	-0.133543	0.5529
ARID1B_2	ARID1B	0.499253	0.365664	0.378145	0.229203	0.578733	0.779532	0.604212	0.505745	0.316052	0.378798	0.59609	0.311378	0.462237	0.292434	-0.16317
sgATP1A1_FP-1	ATP1A1	-0.776597	-1.43208	-1.52584	-0.661039	-1.59797	-1.79312	-2.32009	-0.172478	-2.72585	-1.2041	-3.37615	-1.40824	-2.1901	-0.529897	-2.14665
sgATP1A1_FP-2	ATP1A1	-0.513868	-0.412041	-0.739009	-0.344998	-0.667108	-1.07767	-1.69335	0.135663	-1.44678	-0.445306	-1.15572	-0.0556	-0.983446	-0.398269	-0.702029
sgATP6V1G1_FP-1	ATP6V1G1	-1.93523	-2.66423	-1.94213	-1.90666	-1.46966	-1.38986	-1.60644	-1.60975	-1.72765	-1.85767	-1.41276	-1.54411	-1.41098	-1.568	-1.53699
sgATP6V1G1_FP-2	ATP6V1G1	-1.88851	-2.49453	-2.30902	-2.00723	-1.46801	-2.14884	-1.63621	-1.95587	-2.00174	-2.46033	-1.57499	-2.12305	-2.08262	-1.56166	-1.56006
sgCAB39_FP-2	CAB39	-0.324677	-0.284949	-1.59966	-0.731076	-3.04345	-1.00123	-1.44787	-1.87914	0.322579	-0.0666493	-0.196494	0.071974	-1.60834	-0.708257	-0.403889
sgCAB39_FP-1	CAB39	-0.125109	-0.248557	-0.969713	-0.650019	-1.25141	-0.234963	-1.55561	-1.32159	-0.375741	0.205632	-0.137921	0.0740562	-1.10665	0.46315	-0.350816
sgCAB39L_FP-2	CAB39L	0.25725	0.155796	0.196883	0.578602	0.391981	0.546782	0.40592	0.405248	0.0250587	0.30241	0.451881	0.396297	0.419113	1.19258	0.141049
sgCAB39L_FP-1	CAB39L	0.362155	0.602648	0.563714	-0.28174	0.510998	0.383341	0.095576	0.57112	0.669776	0.229611	0.641167	0.222735	0.441561	0.220435	-0.595771
sgCAB39L_FP-5	CAB39L	0.247626	0.538202	0.275996	0.682489	0.553584	0.587428	0.256243	0.65012	0.229775	0.162045	0.471215	0.327827	0.518951	0.211202	0.350334
sgCAB39L_FP-4	CAB39L	0.360789	0.675132	0.08094	-0.345771	0.645998	0.489399	0.0783402	0.290366	0.393463	0.356698	0.655074	0.480124	0.211089	-0.101336	-0.767258
sgCAB39L_FP-3	CAB39L	0.323643	0.347171	0.123403	0.0724555	0.780048	0.488326	0.30122	0.487454	-0.180742	-0.0706532	0.442581	0.576464	0.366864	-0.138804	-0.577472
sgCAND1_FP-1	CAND1	2.47416	0.327563	-1.33067	1.53844	-0.426431	0.521028	-1.21638	-0.105672	-0.380021	0.634145	-0.718022	0.874082	-1.03869	2.26997	0.763404
sgCAND1_FP-2	CAND1	1.43213	0.330211	0.193155	2.03549	0.129498	0.621278	-0.121228	0.489359	0.113249	0.862591	-0.195682	0.69464	0.365801	1.34512	0.49821
sgCCNC_FP-1	CCNC	-1.33224	-0.550341	-1.64815	-0.798782	-0.530803	-0.866504	0.34169	-0.163527	-1.04705	0.457209	-1.45013	-0.289263	-0.938067	0.0392076	0.128448
sgCCNC_FP-2	CCNC	0.161512	0.327	0.305842	-0.338977	-0.0365009	-0.164025	0.485067	0.630869	-0.333526	0.841231	-0.445497	0.264401	0.297783	0.426228	1.29526
sgCCNE1_FP-2	CCNE1	-0.0600332	0.451498	0.368791	-0.0820648	-1.06167	-0.190014	0.0577447	-0.660591	0.0118922	-0.16562	-0.349446	0.0958613	0.475249	-0.138423	-0.237728
sgCCNE1_FP-1	CCNE1	-0.167514	0.253312	0.551095	-0.893306	-0.662161	-0.161162	0.208603	-0.0889285	-0.0274223	0.0674061	-0.25757	0.137322	0.107191	-0.400888	-0.598094
sgCCSAP_FP-2	CCSAP	0.264182	0.193807	-0.00487066	-0.566719	0.209966	0.167494	-0.196486	-1.05641	0.153336	-0.242507	0.431622	-0.00320311	0.302505	0.115361	-0.640893
sgCCSAP_FP-1	CCSAP	0.68091	0.679364	0.316739	-0.160398	0.624112	0.51313	0.398517	-1.58887	0.23758	0.464166	0.615063	0.584335	0.41514	0.0781705	0.205643
sgCDK8_FP-1	CDK8	0.334726	0.351013	0.115894	-0.0273441	-0.22692	0.260752	0.575032	-0.517348	0.17397	0.185827	-0.0541085	0.251577	0.357598	-0.515469	0.155696
sgCDK8_FP-2	CDK8	0.129775	0.396353	-0.0335723	0.474899	-0.19259	0.178613	0.409371	0.0751456	-0.248483	0.350381	-0.0364084	-0.0527213	0.227021	-0.364807	1.44488
sgCDKN2A_2	CDKN2A	0.309315	0.615893	0.718017	0.955735	1.25922	1.1082	0.440095	0.503609	0.660176	0.274762	0.938343	0.226885	0.468043	0.715662	0.147349
sgCDKN2A_3	CDKN2A	0.517291	0.437268	0.45522	0.894465	1.37178	1.19612	0.520761	0.668743	0.278743	0.211998	0.956974	0.649709	0.468902	-0.565745	-0.346754
sgCDKN2A_1	CDKN2A	0.377817	0.477181	0.495435	0.27901	1.82973	1.15296	0.525429	0.765205	0.568316	0.268605	1.0262	0.558906	0.520665	1.40458	1.98713
sgCDKN2A_4	CDKN2A	0.374746	0.136697	0.232425	-0.369114	2.27984	1.14618	0.125061	0.491181	-0.254424	0.0869444	0.621518	0.471112	0.224419	0.841978	0.780798
sgCOPS2_FP-2	COPS2	-0.414191	-0.63022	-1.65375	-0.530954	-0.612678	-0.875991	-1.44143	-0.835788	-0.621582	-0.621791	-0.702753	-0.616027	-2.28879	0.718312	-0.736341
sgCOPS2_FP-1	COPS2	-0.0875509	-0.0029036	0.193177	-0.0283333	-0.406064	-0.951626	-0.37335	0.591283	-0.516658	-0.447505	-0.688703	0.0693208	-0.00687837	-0.791009	-0.977026
sgCOPS4_FP-2	COPS4	-0.817019	-0.801903	-0.137989	-0.654893	-1.71313	-2.31578	-0.804453	0.397893	-1.0995	-1.4482	-1.27527	-0.834225	-0.808138	-2.4524	-1.20426
sgCOPS4_FP-1	COPS4	-0.300305	-1.11006	-0.858577	-0.531122	-1.06221	-1.43666	-1.04126	-0.110313	-0.467367	-1.12627	-1.84683	-0.338883	-0.760269	-1.34894	0.967554
CREBBP_4	CREBBP	0.593046	0.998575	0.856819	1.27998	1.08066	1.05379	0.95549	0.62094	1.1611	1.15574	0.758402	0.701088	0.635422	1.48228	0.215936
CREBBP_3	CREBBP	0.557125	1.11683	0.836631	1.38811	1.18783	0.875885	0.647109	0.605592	1.03484	0.925398	1.0031	0.819663	0.650685	2.80272	0.906517
CREBBP_2	CREBBP	0.359144	1.40049	0.754759	0.98912	1.67666	1.34273	0.529326	0.565879	1.11335	1.23564	0.734927	0.847225	0.828354	1.93076	1.24242
CREBBP_1	CREBBP	0.367292	1.6705	1.44575	2.03356	1.84193	1.71258	1.21509	0.372214	1.91479	2.54272	0.965516	1.35016	0.451761	2.57022	1.53061
DHX29_4åÊåÊ	DHX29	0.194417	0.113882	0.19785	-0.155634	0.315723	0.72477	0.742596	0.347652	0.392384	-0.0949262	0.375596	0.676228	0.700427	0.293194	0.0505754
DHX29_2	DHX29	-0.102598	1.27349	0.936998	0.990337	0.660332	0.0668254	0.875444	0.0629692	0.200585	0.917626	0.464856	0.822272	0.583137	0.0705512	-0.500631
DHX29_1	DHX29	-0.581459	2.07683	0.785712	0.834882	0.7416	0.368348	1.29572	0.494022	0.634508	1.29342	0.375068	0.628414	0.476848	0.861907	-0.565217
DHX29_3åÊåÊ	DHX29	-0.58573	2.45957	1.06473	1.54801	1.27595	0.508545	1.78802	0.351518	1.37252	2.51245	0.614348	0.995507	0.871467	1.66959	-0.163094
sgDNAJA1_FP-2	DNAJA1	-0.153879	-0.193984	-1.00291	-1.39327	-0.0460805	-0.123435	-0.211803	-2.85497	-0.561785	-0.196089	-0.98765	-0.27906	-0.12405	-1.01483	-0.123861
sgDNAJA1_FP-1	DNAJA1	0.0418576	-0.0629104	-0.0818822	1.18896	0.540369	0.0630836	0.0294944	-0.876192	0.295697	0.0512369	-0.432146	0.15314	0.128108	0.223107	0.372832
sgDNM1L_FP-1	DNM1L	-0.290716	-2.99493	-1.93759	-0.141036	-0.63675	-1.77972	-1.1772	0.285876	-1.17389	-1.29879	-1.5514	-1.92545	-1.21812	-0.983641	-0.339455
sgDNM1L_FP-2	DNM1L	-0.328929	-2.71343	-1.94007	-1.05213	-0.578319	-1.82773	-1.021	0.071789	-0.973985	-1.40158	-1.70529	-1.84906	-1.10047	-0.553612	-0.893665
sgEFR3A_FP-1	EFR3A	0.483869	-0.344302	-0.644078	0.10343	-1.11026	0.488285	-0.209388	-0.0523771	0.104236	-0.0543432	0.0687642	0.226452	0.23248	-0.0196223	-0.176891
sgEFR3A_FP-2	EFR3A	0.440486	-0.190714	-0.308886	-0.584713	-1.04569	0.365455	0.445998	0.58071	1.18036	-0.361356	0.204868	0.146153	0.242032	-0.14916	-0.582918
sgEMC6_FP-1	EMC6	-0.25465	-0.0567342	-0.674036	0.676924	-0.859467	-0.188362	-0.27652	-0.370547	-0.608942	0.386826	-0.895842	0.174985	-0.757539	-0.626397	-0.078794
sgEMC6_FP-2	EMC6	-0.439331	0.0286376	-0.501286	0.592928	-0.720087	-0.091978	-0.455653	-0.901463	-0.462441	-0.0319538	-0.660962	-0.232763	-0.779452	-0.591542	-0.687327
EP300_4	EP300	0.253754	0.175794	0.987028	0.744528	0.659466	0.672587	1.27689	0.408068	0.362922	0.41627	0.485231	0.306523	0.4298	-0.552041	1.4444
EP300_3	EP300	-0.314288	1.26531	0.348998	1.11023	1.10036	0.303422	1.34181	0.62435	0.244282	0.435752	0.836192	0.541745	0.564976	0.284534	1.76705
EP300_2	EP300	-0.486829	0.677796	0.0523952	0.999568	1.21916	0.5966	1.51219	0.906181	0.856142	1.03838	0.419814	0.743835	0.616237	0.836004	0.0568041
EP300_1	EP300	0.0787104	0.803937	0.270136	0.799041	1.7031	0.52118	2.00742	0.720809	0.72682	0.877895	0.823913	1.09214	0.827323	0.571988	0.252213
sgFBXO42_FP-2	FBXO42	0.129738	-0.0431635	-0.0888691	0.417267	0.090828	0.318637	0.495358	-0.888212	0.910107	0.420259	-1.42503	-0.331782	-0.0962678	0.501934	2.10105
sgFBXO42_FP-1	FBXO42	0.304465	-0.210734	-0.000220547	0.676012	0.260723	0.338356	0.73571	-1.59524	1.24683	0.541996	-2.07881	-0.54752	-0.124513	1.75527	1.29876
sgFLCN_FP-2	FLCN	0.32213	0.607054	-0.62316	-1.84223	-0.191559	-2.05481	-0.329819	-1.0979	-0.782019	-0.849484	-0.956544	-0.290591	-1.72072	-1.60389	-1.34667
sgFLCN_FP-1	FLCN	0.287922	0.257812	0.206449	-1.23502	-0.118361	-2.01573	-0.368173	-0.141159	-0.283483	-0.615811	-0.798819	0.293959	-0.692711	-1.73829	0.925782
sgGEN1_FP-1	GEN1	0.0188541	-1.0402	-0.258218	-0.504886	-0.349785	-0.251971	-0.0476386	-1.31094	-0.37314	-0.268108	0.145464	0.146674	-0.424024	-0.132358	0.251473
sgGEN1_FP-2	GEN1	0.295937	-0.636538	0.232916	-0.627306	-0.200659	0.00704263	-0.296135	-0.700558	0.0794804	0.295193	0.599053	0.347728	0.308209	0.271232	-0.479122
sgGMPPB_FP-1	GMPPB	-1.29437	-1.2981	-0.696626	-0.541956	-1.18617	-1.26577	-1.15819	-0.64951	-1.77502	-0.492844	-2.03107	-1.50547	-1.23963	-0.390301	0.450649
sgGMPPB_FP-2	GMPPB	-1.07768	-1.06005	-0.664622	0.0605301	-1.11134	-1.00489	-1.28638	-0.170586	-1.24636	-0.636965	-1.68045	-0.710918	-1.23245	-0.404935	-0.561658
sgGTF2H5_FP-1	GTF2H5	0.0225451	-0.197908	-0.258367	-0.779117	-0.715268	0.0732985	-0.0564552	0.242923	-0.30116	-0.392578	0.382093	0.280799	0.225309	-0.456288	-0.079586
sgGTF2H5_FP-2	GTF2H5	-0.0347788	-0.229552	0.275203	-0.741912	-0.485784	0.263587	0.0598265	0.336803	0.288984	-0.459964	0.243965	0.311269	0.379059	0.281523	-0.802727
sgGTPBP5_FP-1	GTPBP5	-3.03251	-2.26036	-2.37248	-3.0329	-1.91837	-1.55003	-2.12433	-2.03594	-2.44816	-2.54919	-2.62686	-3.00264	-3.48583	-2.57137	-2.22241
sgGTPBP5_FP-2	GTPBP5	-2.36421	-1.93028	-1.12231	-1.85934	-1.57054	-1.30956	-1.16441	-0.804561	-1.88098	-2.02241	-2.22687	-1.9599	-1.94706	-2.1084	-1.20184
sgHEATR1_FP-1	HEATR1	-4.24543	-3.68765	-5.30057	-4.31566	-3.65823	-3.77084	-3.89597	-4.73903	-3.99105	-3.94519	-3.32906	-4.63703	-4.99629	-3.37115	-3.83744
sgHEATR1_FP-2	HEATR1	-2.82212	-2.27565	-1.78091	-1.69325	-2.36825	-2.1481	-2.27849	-1.40911	-2.1962	-2.56956	-2.42432	-2.45454	-2.09241	-1.7181	-2.64594
sgKCTD10_FP-2	KCTD10	0.601689	-1.86115	-0.607504	-0.0898679	-1.32715	0.51629	-2.17876	-0.344477	-1.02938	0.0429673	-0.900382	-0.978776	-0.7217	-0.32632	-1.74987
sgKCTD10_FP-1	KCTD10	0.373728	-1.33184	-0.376397	-0.442707	-1.04166	0.654157	-0.428046	0.135141	-0.378833	0.287041	-0.953265	-0.416013	0.0449865	-0.271892	-0.578122
sgKDM3B_FP-1	KDM3B	1.68539	0.503286	-0.0325679	0.563063	0.407705	0.246848	0.3346	-1.58277	-0.479636	-0.467644	0.0839024	0.867771	-1.26659	-0.731153	0.201817
sgKDM3B_FP-2	KDM3B	2.13608	0.614449	-0.167756	0.61229	0.663928	0.203041	0.245658	-1.55418	-0.79294	-0.540242	0.0582585	1.23746	-1.10965	-0.28863	0.457321
sgKIAA1432_FP-1	KIAA1432	-1.70576	-2.46646	-0.895214	-1.23923	-2.40261	-1.41476	-0.530739	-1.41759	-1.85966	-0.933829	-1.83255	-1.69091	-1.22808	-0.242561	-1.54443
sgKIAA1432_FP-2	KIAA1432	-1.4598	-0.949307	-0.148147	-0.440472	-1.64054	-1.67898	-0.29053	-0.816327	-0.303604	-0.677535	-1.29811	-0.862572	-0.209182	-0.845379	-0.862788
KIRREL_1	KIRREL	0.576016	0.403819	0.518953	0.209812	0.620675	0.589836	0.173466	0.313968	0.106941	0.599163	0.505444	0.533676	0.284526	0.311551	0.315627
KIRREL_3	KIRREL	0.618767	0.386697	0.594215	0.439999	0.682248	0.579248	0.441949	0.503191	0.399145	0.703253	0.636665	0.637842	0.501637	0.244076	0.812793
KIRREL_4	KIRREL	1.51817	0.515767	0.216762	-0.710814	0.689708	0.698117	0.0546248	0.174992	-0.240829	1.38528	0.313943	0.99119	0.224373	1.29266	0.284964
KIRREL_2	KIRREL	1.48512	0.590116	0.339855	0.224276	0.80387	0.744031	0.346681	0.416819	0.0797694	1.10905	0.404255	1.02246	0.237503	0.997799	1.43042
sgMAP3K7_FP-1	MAP3K7	-0.695492	-1.03961	0.193982	-0.784893	-1.49155	-0.511898	0.526981	0.325422	-0.0209873	-1.43276	-0.0620609	-0.974004	-0.0951204	-0.584839	-0.410346
sgMAP3K7_FP-2	MAP3K7	-0.675984	-0.0181715	0.383366	-0.660735	-0.597965	-0.385877	0.393504	0.182949	0.599646	-0.574796	0.120746	0.220963	0.513024	-0.55691	-1.23328
sgMAT2A_FP-1	MAT2A	-3.75004	-3.28714	-2.78901	-0.860953	-2.88034	-1.74664	-4.29663	-2.30671	-2.74449	-1.57826	-3.17592	-3.25507	-3.10913	-1.26769	-1.22746
sgMAT2A_FP-2	MAT2A	-1.42802	-1.49751	-0.44546	-0.458442	-0.256134	-0.536312	-1.27764	-0.158378	-0.837692	-0.316995	-0.804892	-0.383049	-0.675959	-0.407501	-0.715075
sgMBTPS1_FP-1	MBTPS1	-1.36164	-0.593047	-0.194146	-1.07692	-1.16286	-1.14809	-0.32849	0.103603	-0.82256	-0.628409	-1.6733	-0.544151	-0.347409	-1.29106	-0.610546
sgMBTPS1_FP-2	MBTPS1	-0.904463	-0.911901	-0.0910474	-0.0783287	-1.00485	-0.796883	-0.310883	0.204611	-0.393421	-0.672816	-1.13885	-0.428869	-0.114587	-0.66861	-0.503534
sgMCM2_FP-2	MCM2	-2.17544	-1.63773	-1.96605	-1.95268	-2.01213	-2.30135	-2.20667	-1.67495	-1.77704	-2.36762	-2.11871	-1.95171	-1.81464	-1.83477	-1.79928
sgMCM2_FP-1	MCM2	-2.35776	-1.85834	-1.50306	-2.82132	-1.79506	-2.32637	-2.26575	-1.47991	-1.54253	-2.40611	-2.09419	-1.54766	-1.71278	-2.83548	-1.62867
sgMELK_FP-1	MELK	0.396897	-0.39681	0.298392	-0.0277539	-1.24408	0.326177	0.198856	0.33096	-0.394837	-0.290706	0.228862	-0.367754	0.559041	-0.377195	0.601898
sgMELK_FP-2	MELK	-0.182842	-1.09247	0.113939	-0.288548	-0.905165	-0.102518	0.00559617	0.522963	-0.14545	-0.161132	0.0314166	-0.298981	0.364554	-0.608886	-1.00073
sgMETTL1_FP-1	METTL1	-0.652645	-1.37131	-1.22196	-1.41784	-1.38423	-2.17118	-1.2554	-1.15061	-1.26588	-1.75683	0.0372764	-1.19844	-0.685835	-1.54752	-1.39564
sgMETTL1_FP-2	METTL1	-0.681984	-1.65579	-2.47692	-1.45254	-1.38124	-3.25489	-1.48176	-1.86448	-1.71903	-1.73554	0.18158	-1.55477	-1.26864	-1.84224	-0.376578
sgMETTL14_FP-2	METTL14	-2.95233	-2.68808	-2.10559	-2.40917	-2.76427	-2.76839	-2.891	-3.0408	-2.57859	-2.37621	-2.76637	-1.7576	-2.09073	-2.17843	-1.85924
sgMETTL14_FP-1	METTL14	-2.99179	-2.67898	-2.03226	-2.6979	-2.14515	-3.35812	-3.16113	-1.02021	-2.73893	-2.67195	-2.70056	-2.3452	-2.85761	-1.85316	-1.49353
sgMETTL23_FP-2	METTL23	-0.265795	-0.471091	-0.60628	0.0543877	-0.144523	0.542292	0.236119	-0.453518	-0.469073	-0.192484	-0.504309	0.0221124	-0.0159318	-0.753146	-0.568432
sgMETTL23_FP-1	METTL23	-0.417986	-0.29925	-0.00920145	-0.217319	-0.107464	0.145179	-0.0908544	-0.996075	-0.247021	-0.457921	-0.228989	-0.13584	-0.223687	-0.394067	-0.331565
sgMPHOSPH6_FP-2	MPHOSPH6	0.647155	0.668834	-0.297452	0.199555	-1.25379	0.709644	0.569432	0.70621	0.00555201	0.795892	0.637863	0.656346	0.0343827	0.026708	-0.270323
sgMPHOSPH6_FP-1	MPHOSPH6	0.502614	0.471891	0.572362	1.27561	-0.524191	0.702394	0.618099	0.490309	-0.0222944	0.485076	0.470301	0.441891	0.293964	0.717476	0.537927
NF2_1	NF2	0.424837	0.201506	0.520175	-0.0099193	0.691127	0.72655	0.482819	0.594935	0.920929	0.929556	0.253885	0.218836	0.62564	1.5612	1.20686
NF2_2	NF2	1.05165	0.36229	-0.111027	1.2053	0.830149	1.03682	0.579866	0.748978	0.711308	1.77509	-0.0515178	0.411253	0.264483	2.24853	0.468804
NF2_3	NF2	1.45807	0.047796	0.281715	0.609263	0.980347	1.27767	0.518696	0.441209	0.314575	1.73002	0.17657	0.750353	0.297182	2.63787	1.01522
NF2_4	NF2	1.99791	-0.331736	-0.547319	1.9306	1.04768	1.45295	0.425666	0.749144	0.638442	2.53305	-0.0443978	0.769423	0.0868927	2.73022	0.805608
sgNHLRC2_FP-1	NHLRC2	-2.05486	-0.924701	-1.95306	-2.31307	-2.6223	-1.3913	-0.978372	-0.400467	-1.1039	-1.65059	-0.00918031	-0.717576	-1.33109	-2.5544	-0.64108
sgNHLRC2_FP-2	NHLRC2	-2.13366	-0.948889	-2.06103	-2.6476	-1.73488	-1.66872	-1.0446	0.154409	-0.973899	-1.43251	0.120713	-0.624114	-0.958454	-2.09776	-0.175967
sgNMT1_FP-2	NMT1	-1.30058	-1.96997	-0.866102	-0.731016	-0.890113	-1.7521	-1.11653	-1.53004	-1.37101	-1.1947	-1.42939	-0.571539	-1.41913	-0.895032	-1.22985
sgNMT1_FP-1	NMT1	-0.997568	-2.37175	-1.47174	-0.778937	-0.484743	-1.93601	-1.33642	-1.96176	-1.94917	-0.994004	-1.16619	-0.617218	-1.90972	-0.724071	-2.14841
NonTargetingControlGuideForHuman_0072	NonTargeting	0.45035	0.561854	0.626728	1.2877	0.314954	0.624495	0.365071	0.532364	0.469789	0.18889	0.543793	0.747664	0.213737	-0.309676	-0.64536
NonTargetingControlGuideForHuman_0081	NonTargeting	0.373538	0.64978	1.00347	0.277245	0.376699	0.604093	0.749672	0.551914	0.63321	0.338789	0.570033	0.529065	0.787582	0.449957	0.616977
NonTargetingControlGuideForHuman_0013	NonTargeting	0.379948	0.5832	0.923575	0.300195	0.391529	0.625466	0.385939	0.633683	0.373509	0.466764	0.716385	0.434476	0.605565	0.0836638	-0.0388243
NonTargetingControlGuideForHuman_0047	NonTargeting	0.365331	0.430005	0.623561	0.552094	0.403608	0.762739	0.657361	0.432022	0.932727	1.03123	0.637371	0.649197	0.621888	-0.0886795	0.673026
NonTargetingControlGuideForHuman_0057	NonTargeting	0.432932	0.596656	0.720256	0.875887	0.427405	0.696046	0.347641	0.819624	0.548546	0.458265	0.853542	0.497555	0.623419	1.13596	-0.302853
NonTargetingControlGuideForHuman_0124	NonTargeting	0.538145	0.486925	0.727115	0.232008	0.427605	0.410439	0.572508	0.518447	0.879441	0.368408	0.639588	0.091309	0.461346	0.00593226	0.578977
NonTargetingControlGuideForHuman_0406	NonTargeting	0.365727	0.366989	0.408829	0.9522	0.432598	0.431986	0.48983	0.515245	0.674281	0.235506	0.737124	0.336813	0.4194	0.100529	0.656296
NonTargetingControlGuideForHuman_0030	NonTargeting	0.417378	0.486393	0.674094	0.131152	0.434273	0.482045	0.561037	0.531108	0.401862	0.641922	0.654303	0.419508	0.50667	-0.052499	0.799328
NonTargetingControlGuideForHuman_0020	NonTargeting	0.515913	0.350234	0.734159	0.988037	0.449081	0.446624	0.458818	0.740903	0.236719	0.612569	0.470985	0.396746	0.563924	0.0224969	0.305878
NonTargetingControlGuideForHuman_0007	NonTargeting	0.517272	0.667402	0.840895	0.277662	0.449154	0.546672	0.316664	0.693063	1.03037	0.749194	0.560722	0.479931	0.567275	-0.01505	0.684698
NonTargetingControlGuideForHuman_0016	NonTargeting	0.342133	0.438419	0.469453	1.23745	0.457004	0.412335	1.49598	0.703207	0.217836	0.546448	0.823801	0.385822	0.68128	-0.153698	0.153047
NonTargetingControlGuideForHuman_0040	NonTargeting	0.504503	0.478832	0.43529	0.263406	0.457376	0.564111	0.510797	0.692863	0.393851	0.394901	0.751626	0.326793	0.636442	-0.165597	-0.0487787
NonTargetingControlGuideForHuman_0027	NonTargeting	0.619458	0.123763	0.446635	0.4335	0.459323	0.51578	0.468063	0.318537	0.578149	0.415465	0.53689	0.474238	0.329868	0.128232	-0.569788
NonTargetingControlGuideForHuman_0004	NonTargeting	0.479759	0.484692	0.566612	0.4396	0.468216	0.741384	0.419021	0.566855	0.557822	0.581741	0.734179	0.417353	0.474781	0.615354	0.124213
NonTargetingControlGuideForHuman_0062	NonTargeting	0.454716	0.631878	0.674213	0.711793	0.470235	0.599516	0.524103	0.664453	0.377927	0.445884	0.663068	0.431442	0.649491	0.231367	0.109145
NonTargetingControlGuideForHuman_0039	NonTargeting	0.363491	0.636358	0.524704	0.495188	0.470315	0.510895	0.240558	0.397505	0.555714	0.589662	0.623861	0.260072	0.538686	0.304392	0.250551
NonTargetingControlGuideForHuman_0005	NonTargeting	0.358395	0.635198	0.678559	0.511654	0.474624	0.55695	0.655293	0.467881	0.364599	0.4809	0.732117	0.553216	0.698073	0.230093	0.880744
NonTargetingControlGuideForHuman_0174	NonTargeting	0.419312	0.552518	0.435559	0.547388	0.47732	0.497	0.629276	0.67763	0.363163	0.656457	0.537338	0.608922	0.683391	0.111862	-0.321576
NonTargetingControlGuideForHuman_0078	NonTargeting	0.518808	0.45783	0.598212	0.420403	0.481042	0.492747	0.677194	0.603193	0.340237	0.538698	0.577877	0.643606	0.665432	-0.247594	0.772874
NonTargetingControlGuideForHuman_0008	NonTargeting	0.58513	0.222987	0.397151	0.0174757	0.49008	0.760822	0.711574	0.444245	0.302101	0.30053	0.716364	0.482958	0.51188	0.253157	0.122964
NonTargetingControlGuideForHuman_0069	NonTargeting	0.385972	0.697756	0.684399	0.759025	0.491359	0.581078	0.510563	0.778144	0.477414	0.525556	0.605539	0.360263	0.710938	0.113525	0.6336
NonTargetingControlGuideForHuman_0071	NonTargeting	0.577038	0.949069	0.627172	0.626459	0.492004	0.897908	1.02598	0.521295	0.745545	0.772941	0.886666	0.846004	0.798859	0.145555	0.791726
NonTargetingControlGuideForHuman_0050	NonTargeting	0.524309	0.217867	0.533183	0.0920428	0.494217	0.630917	0.489146	0.328951	0.216536	0.137563	0.512807	0.449958	0.596653	-0.183702	0.421372
NonTargetingControlGuideForHuman_0014	NonTargeting	0.532209	0.75748	0.720523	0.55399	0.494994	0.675684	0.525458	0.601437	0.345228	0.508565	0.63398	0.379343	0.628842	0.00968929	-0.215555
NonTargetingControlGuideForHuman_0066	NonTargeting	0.404247	0.546568	0.733406	0.297381	0.505246	0.453936	0.651077	0.651449	0.453432	0.428959	0.627752	0.311109	0.423478	0.831258	1.67671
NonTargetingControlGuideForHuman_0082	NonTargeting	0.314075	0.268321	0.510919	0.190111	0.505624	0.520662	0.430589	0.562319	0.462503	0.476482	0.569254	0.585608	0.504141	0.332079	0.783938
NonTargetingControlGuideForHuman_0089	NonTargeting	0.56327	0.415623	0.691607	0.275934	0.512913	0.532891	0.425153	0.480438	1.16657	0.602379	0.645393	0.287917	0.30318	1.1404	0.816794
NonTargetingControlGuideForHuman_0031	NonTargeting	0.777412	0.418808	0.500061	-0.160823	0.515856	0.695607	0.804111	0.569012	0.954393	0.610364	0.549699	0.629047	0.70028	0.0236369	0.581183
NonTargetingControlGuideForHuman_0827	NonTargeting	0.623802	0.902676	0.325303	0.0754873	0.52249	0.565409	0.399854	0.421985	0.0833166	0.41565	0.664778	0.494154	0.50815	-0.0527264	-0.0170342
NonTargetingControlGuideForHuman_0589	NonTargeting	0.276585	0.497668	0.37906	0.745566	0.523759	0.700149	0.636351	0.32912	0.428979	0.70356	0.59996	0.520171	0.48394	0.609411	-0.0837169
NonTargetingControlGuideForHuman_0083	NonTargeting	0.245407	0.298003	0.778456	0.512471	0.52783	0.71917	0.280786	0.428533	0.986105	0.736552	0.599229	0.327586	0.733044	0.917146	-0.62632
NonTargetingControlGuideForHuman_0077	NonTargeting	0.273596	0.503748	0.528377	0.168478	0.52906	0.527351	0.439649	0.297564	0.3247	0.497458	0.510977	0.287318	0.455081	0.333679	1.00832
NonTargetingControlGuideForHuman_0035	NonTargeting	0.432969	0.491423	0.728865	0.522392	0.537319	0.635944	0.3935	0.69925	0.443159	0.675054	0.696795	0.317869	0.436714	0.1602	0.430393
NonTargetingControlGuideForHuman_0042	NonTargeting	0.549556	0.550528	0.373899	0.589902	0.540335	0.645522	0.428134	0.599487	0.170413	0.814184	0.637173	0.328641	0.663859	-0.409141	0.123815
NonTargetingControlGuideForHuman_0023	NonTargeting	0.446778	0.592799	0.876603	0.771784	0.540959	0.667008	0.836522	0.534154	0.443351	0.349817	0.609126	0.346718	0.739184	0.119573	0.774319
NonTargetingControlGuideForHuman_0024	NonTargeting	0.435652	0.524862	0.531832	0.382174	0.541356	0.546261	0.547972	0.674614	0.393548	0.645607	0.474881	0.537021	0.609744	-0.0333565	0.55601
NonTargetingControlGuideForHuman_0044	NonTargeting	0.521019	0.336359	0.73175	0.772841	0.541632	0.460114	0.450084	0.588799	1.03997	0.673663	0.658481	0.353824	0.67192	-0.11711	0.539997
NonTargetingControlGuideForHuman_0074	NonTargeting	0.532723	0.762505	0.829181	0.44926	0.546124	0.465346	0.716469	0.706706	0.519876	0.823821	0.658446	0.493629	0.709453	0.0785019	1.92584
NonTargetingControlGuideForHuman_0028	NonTargeting	0.492983	0.831129	0.446821	0.311542	0.550157	0.598497	0.471893	0.675328	0.624908	0.540037	0.492053	0.461324	0.685622	0.340679	1.22547
NonTargetingControlGuideForHuman_0052	NonTargeting	0.42484	0.843832	0.622375	0.330682	0.550271	0.570613	0.592622	0.24896	0.443747	0.459091	0.654457	0.404253	0.777241	0.0977891	-0.610517
NonTargetingControlGuideForHuman_0002	NonTargeting	0.546042	0.385471	0.645011	-0.000804348	0.553381	0.696473	0.510387	0.955566	1.90688	0.133975	0.504175	0.588337	0.638402	0.0636952	-0.19464
NonTargetingControlGuideForHuman_0075	NonTargeting	0.434018	0.598576	0.407472	0.320415	0.554104	0.520853	0.850562	0.546303	0.48113	0.487921	0.58755	0.370842	0.751221	0.128567	-0.193411
NonTargetingControlGuideForHuman_0100	NonTargeting	0.585379	0.661969	0.367846	0.22328	0.558549	0.613557	0.574395	0.626173	1.23795	0.536749	0.588385	0.47946	0.584878	-0.250688	0.132057
NonTargetingControlGuideForHuman_0068	NonTargeting	0.381594	0.415576	0.530608	0.192992	0.567411	0.644899	0.457323	0.658971	0.499651	0.508047	0.709152	0.496221	0.642866	0.306427	0.741544
NonTargetingControlGuideForHuman_0022	NonTargeting	0.331371	0.172818	0.822774	0.180969	0.569182	0.469983	0.606922	0.906629	0.22887	0.431295	0.649376	0.685716	0.440865	-0.158463	2.09453
NonTargetingControlGuideForHuman_0091	NonTargeting	0.405895	0.488564	0.512584	0.202845	0.5707	0.709854	0.544316	0.437391	0.40153	0.47466	0.508482	0.454398	0.665009	0.336253	0.315864
NonTargetingControlGuideForHuman_0018	NonTargeting	0.475484	0.590678	0.553711	0.350214	0.571088	0.77536	0.459858	0.517183	0.457202	0.5172	0.563119	0.336992	0.296249	-0.19164	-0.406121
NonTargetingControlGuideForHuman_0076	NonTargeting	0.497758	0.451287	0.578611	0.700039	0.574535	0.461437	0.71707	0.70365	0.500752	0.477455	0.60653	0.585802	0.463258	0.064057	0.330269
NonTargetingControlGuideForHuman_0084	NonTargeting	0.740802	0.404153	0.892138	0.295494	0.576751	0.587279	0.413208	0.65106	0.703197	0.584814	0.369347	0.481145	0.386315	-0.132647	0.148184
NonTargetingControlGuideForHuman_0041	NonTargeting	0.513663	0.524196	0.68909	0.801103	0.577578	0.55862	0.316094	0.696553	0.22669	0.552418	0.68346	0.432892	0.529254	0.229399	-0.0933374
NonTargetingControlGuideForHuman_0010	NonTargeting	0.377405	0.354834	0.642862	0.920574	0.577776	0.607766	0.669612	0.407147	0.422124	0.443102	0.585516	0.507574	0.684689	0.770337	0.0763547
NonTargetingControlGuideForHuman_0049	NonTargeting	0.432532	0.303325	0.641345	0.251627	0.578802	0.523933	0.622255	0.7003	0.733536	0.673064	0.621651	0.21546	0.571289	1.05055	0.25186
NonTargetingControlGuideForHuman_0048	NonTargeting	0.711726	0.514734	0.796267	0.696179	0.579685	0.511541	0.706817	0.476296	0.506347	0.55923	0.48814	0.501729	0.56525	0.0495455	-0.38398
NonTargetingControlGuideForHuman_0009	NonTargeting	0.55578	0.395146	0.585299	0.0257682	0.580736	0.600534	0.788377	0.530746	0.403038	0.54344	0.537987	0.321652	0.727618	-0.117714	0.500524
NonTargetingControlGuideForHuman_0093	NonTargeting	0.393409	0.475872	0.671337	-0.0600064	0.581758	0.736464	0.774911	0.475332	0.546723	0.472527	0.426453	0.431877	0.717514	0.11007	0.884341
NonTargetingControlGuideForHuman_0054	NonTargeting	0.436844	0.437431	0.775786	0.845468	0.584857	0.386222	0.593564	0.665797	0.470033	0.639534	0.578525	0.510079	0.613512	0.182837	0.345544
NonTargetingControlGuideForHuman_0079	NonTargeting	0.279301	0.359576	0.677233	1.05452	0.587173	0.418542	0.543781	0.72415	0.31956	0.499268	0.474729	0.386911	0.684717	-0.0471882	0.258926
NonTargetingControlGuideForHuman_0043	NonTargeting	0.413382	0.429171	0.647698	0.304776	0.587794	0.587064	0.634964	0.768415	0.329506	0.592263	0.785367	0.556362	0.719467	0.099203	1.33195
NonTargetingControlGuideForHuman_0720	NonTargeting	0.513246	0.559817	0.428345	0.295686	0.587969	0.849553	0.477702	0.345192	0.54494	0.522814	0.584595	0.492721	0.659022	-0.310973	1.1686
NonTargetingControlGuideForHuman_0055	NonTargeting	0.450136	0.87954	0.819397	1.03428	0.58937	0.448845	0.496884	0.619221	0.27216	0.735896	0.695673	0.307572	0.543298	0.245485	0.321212
NonTargetingControlGuideForHuman_0240	NonTargeting	0.334077	0.496692	0.528053	0.0468941	0.589652	0.614038	0.451911	0.583603	1.38382	0.611063	0.657496	0.512738	0.550524	0.313162	0.354512
NonTargetingControlGuideForHuman_0003	NonTargeting	0.369952	0.456568	0.584964	1.32551	0.59037	0.601616	0.532812	0.480331	0.280918	0.412726	0.847593	0.663591	0.593834	1.07009	0.208951
NonTargetingControlGuideForHuman_0095	NonTargeting	0.50704	0.35546	0.731354	0.0408371	0.592065	0.504659	0.44721	0.601327	0.321294	0.527516	0.577383	0.319362	0.38405	0.24432	1.65696
NonTargetingControlGuideForHuman_0090	NonTargeting	0.818209	0.494512	0.608263	-0.0759446	0.598652	0.405687	0.722337	0.274128	0.529274	0.56251	0.493745	0.431868	0.501703	0.227414	0.490114
NonTargetingControlGuideForHuman_0067	NonTargeting	0.289212	0.674525	0.675879	0.336198	0.601812	0.623645	0.700437	0.389108	0.382904	0.745776	0.396261	0.508164	0.395322	0.553736	0.420482
NonTargetingControlGuideForHuman_0017	NonTargeting	0.502448	0.53813	0.470858	0.792545	0.601863	0.579681	0.306901	0.579179	0.581149	0.416942	0.703482	0.312609	0.710583	-0.630822	0.338568
NonTargetingControlGuideForHuman_0046	NonTargeting	0.396056	0.346516	0.881024	-0.081407	0.602509	0.548352	0.463696	0.508744	0.343176	0.433881	0.892487	0.500934	0.754835	-0.633141	-0.693681
NonTargetingControlGuideForHuman_0037	NonTargeting	0.543829	0.3065	0.781908	0.545845	0.608128	0.632634	0.442775	0.511219	0.224282	0.429515	0.567248	0.517786	0.50349	-0.0287196	0.619007
NonTargetingControlGuideForHuman_0094	NonTargeting	0.526454	0.259527	0.436918	0.611764	0.610133	0.4296	0.562618	0.615381	0.272731	0.247189	0.782995	0.424452	0.598209	0.27314	1.23905
NonTargetingControlGuideForHuman_0026	NonTargeting	0.545631	0.636001	0.193816	-0.0999307	0.610146	0.584498	0.552781	0.648429	0.359433	0.518181	0.623225	0.501065	0.399654	1.08276	0.155044
NonTargetingControlGuideForHuman_0034	NonTargeting	0.433847	0.563135	0.535634	0.194755	0.611232	0.610099	0.573617	0.523881	0.602679	0.718713	0.709008	0.391964	0.590984	0.380435	0.21494
NonTargetingControlGuideForHuman_0061	NonTargeting	0.747432	0.497703	0.695895	0.781208	0.61455	0.554973	0.426578	0.369609	0.183214	0.561302	0.540271	0.451214	0.616509	-0.19109	0.921865
NonTargetingControlGuideForHuman_0058	NonTargeting	0.510105	0.632967	0.787556	0.432879	0.615616	0.601622	0.308239	0.688863	0.354076	0.113621	0.579836	0.499733	0.837983	0.545597	-0.127621
NonTargetingControlGuideForHuman_0056	NonTargeting	0.351772	0.651277	0.472826	0.462072	0.616292	0.548968	0.489379	0.503493	0.542228	0.441346	0.575234	0.620808	0.634068	0.336372	0.305953
NonTargetingControlGuideForHuman_0019	NonTargeting	0.436663	0.462391	0.620542	-0.0229079	0.616401	0.56523	0.457243	0.713519	0.48241	0.69632	0.638316	0.371919	0.538011	1.96461	0.216615
NonTargetingControlGuideForHuman_0029	NonTargeting	0.342636	0.398187	0.934605	0.51102	0.618404	0.591288	0.448023	0.539003	0.539027	0.555743	0.428028	0.337273	0.515089	0.583853	-0.064403
NonTargetingControlGuideForHuman_0025	NonTargeting	0.367151	0.860673	0.559529	0.227877	0.622605	0.282718	0.424468	0.588761	0.312327	0.350667	0.7086	0.496253	0.505078	0.55943	0.799788
NonTargetingControlGuideForHuman_0088	NonTargeting	0.473501	0.567085	0.631545	0.326108	0.623775	0.508166	0.479608	0.683664	0.180733	0.509159	0.491759	0.462594	0.536099	-0.10277	0.041294
NonTargetingControlGuideForHuman_0059	NonTargeting	0.246007	0.922403	0.70191	0.331288	0.627372	0.449343	0.345345	0.551983	0.382256	0.629073	0.642818	0.335309	0.620269	-0.12892	0.633292
NonTargetingControlGuideForHuman_0065	NonTargeting	0.518628	0.497225	0.408523	0.366359	0.630489	0.606636	0.42019	0.571196	0.730304	0.716524	0.599142	0.373128	0.533223	0.204932	0.433979
NonTargetingControlGuideForHuman_0096	NonTargeting	0.487216	0.222648	0.430422	0.113854	0.638437	0.72189	0.332837	0.565121	0.293067	0.370845	0.72725	0.191975	0.697115	0.789094	0.517428
NonTargetingControlGuideForHuman_0087	NonTargeting	0.356894	0.465414	0.531613	0.816826	0.64564	0.693234	0.53629	0.81235	0.63019	0.383306	0.746472	0.442501	0.624458	-0.082762	1.53665
NonTargetingControlGuideForHuman_0806	NonTargeting	0.446609	0.394228	0.336606	0.529698	0.648262	0.614231	0.580389	0.662255	0.583683	0.339425	0.57544	0.407307	0.740513	-0.169382	0.0490337
NonTargetingControlGuideForHuman_0073	NonTargeting	0.624586	0.260027	0.611058	1.0669	0.652121	0.767348	0.488426	0.486419	0.665825	0.514864	0.68613	0.557825	0.647038	0.603167	0.15759
NonTargetingControlGuideForHuman_0015	NonTargeting	0.632659	0.309306	0.723405	0.308378	0.652184	0.582729	0.769171	0.559367	0.308412	0.48324	0.662955	0.594713	0.56494	0.121132	0.364275
NonTargetingControlGuideForHuman_0032	NonTargeting	0.524598	0.444829	0.64016	1.89846	0.652237	0.515989	0.601286	0.698015	0.190979	0.749579	0.837873	0.653478	0.567483	0.247878	0.100678
NonTargetingControlGuideForHuman_0092	NonTargeting	0.35155	0.632177	0.543925	0.618582	0.656641	0.613458	0.58396	0.72716	0.920976	0.721542	0.595802	0.529033	0.639901	-0.0634125	0.721346
NonTargetingControlGuideForHuman_0021	NonTargeting	0.541946	0.571113	0.53746	0.224036	0.659454	0.518093	0.5708	0.645031	0.463615	0.432898	0.551144	0.805867	0.575585	0.0891604	-0.0763827
NonTargetingControlGuideForHuman_0001	NonTargeting	0.432521	0.641967	0.778414	0.364147	0.660949	0.460126	0.472122	0.763238	0.626433	0.570268	0.656702	0.487277	0.713349	0.276137	0.578039
NonTargetingControlGuideForHuman_0063	NonTargeting	0.619708	0.443701	0.707589	0.784419	0.661443	0.653444	0.461044	0.534645	0.529942	0.884023	0.636458	0.648598	0.637518	0.351346	0.0871259
NonTargetingControlGuideForHuman_0086	NonTargeting	0.434757	0.575826	0.763772	0.17563	0.662024	0.467143	0.734051	0.583454	0.393736	0.461572	0.580849	0.239745	0.696572	-0.108268	0.105278
NonTargetingControlGuideForHuman_0070	NonTargeting	0.364498	0.463913	0.838977	-0.0650645	0.664507	0.5066	0.486833	0.536628	0.298817	0.551967	0.658753	0.464969	0.548216	-0.264263	0.391729
NonTargetingControlGuideForHuman_0064	NonTargeting	0.401987	0.382583	0.760349	0.607222	0.665744	0.607094	0.480652	0.511397	0.501671	0.560029	0.682366	0.431571	0.591743	0.199093	1.3781
NonTargetingControlGuideForHuman_0036	NonTargeting	0.618523	0.589834	0.713895	0.370582	0.67471	0.819607	0.232213	0.628813	0.304518	0.229699	0.456838	0.599494	0.626672	0.43108	0.670304
NonTargetingControlGuideForHuman_0051	NonTargeting	0.58999	0.680796	0.807134	0.730535	0.675133	0.605425	0.76606	0.58841	0.380451	0.314753	0.551238	0.508968	0.648318	-0.155949	0.968373
NonTargetingControlGuideForHuman_0080	NonTargeting	0.335351	0.763282	0.605144	0.818043	0.681578	0.615911	0.563859	0.429291	0.711817	0.748804	0.532085	0.449402	0.548243	0.170969	-0.291923
NonTargetingControlGuideForHuman_0012	NonTargeting	0.550371	0.433442	0.617771	0.323251	0.682788	0.636856	0.385102	0.0801953	0.246733	0.162454	0.681805	0.48331	0.583717	0.296381	-0.0509351
NonTargetingControlGuideForHuman_0006	NonTargeting	0.270205	0.541942	0.920546	-0.0183414	0.69405	0.683608	0.391492	0.272659	0.457592	0.406776	0.473648	0.546561	0.578907	0.298767	-0.0740339
NonTargetingControlGuideForHuman_0098	NonTargeting	0.684577	0.41641	-0.0930076	-0.115455	0.710505	0.795679	0.25586	0.322625	0.381134	0.261102	0.686118	0.128679	0.296946	0.281863	-0.371718
NonTargetingControlGuideForHuman_0060	NonTargeting	0.346735	0.671405	0.459848	0.743334	0.712147	0.65981	0.344399	0.488687	0.594785	0.52062	0.772192	0.510083	0.841471	0.102429	0.901615
NonTargetingControlGuideForHuman_0527	NonTargeting	0.469746	0.811304	0.554198	0.222752	0.722847	0.613923	0.788558	0.604259	1.21492	0.896925	0.556463	0.459789	0.607742	0.08808	0.261034
NonTargetingControlGuideForHuman_0085	NonTargeting	0.695249	0.422017	0.698842	0.330763	0.738421	0.419596	0.471604	0.569941	0.543984	0.524939	0.553707	0.402094	0.611584	0.144321	1.16476
NonTargetingControlGuideForHuman_0097	NonTargeting	0.600249	0.398295	0.714873	0.397868	0.741017	0.64357	0.403209	0.583867	0.610852	0.390297	0.556451	0.58846	0.554134	-0.134648	0.191638
NonTargetingControlGuideForHuman_0467	NonTargeting	0.669749	0.637461	0.628122	0.499444	0.743344	0.489184	0.545172	0.468523	0.0205367	0.503423	0.499568	0.257318	0.775851	0.846636	-0.0598698
NonTargetingControlGuideForHuman_0038	NonTargeting	0.77849	0.568442	0.293137	0.229049	0.750352	0.663371	0.559001	0.43416	0.445181	0.330802	0.541233	0.678342	0.832492	0.773394	-0.28496
NonTargetingControlGuideForHuman_0011	NonTargeting	0.14602	0.56301	0.335119	0.945482	0.760539	0.890597	0.369185	0.775564	0.447948	-0.107462	0.411299	0.730874	0.735146	-0.329075	1.88398
NonTargetingControlGuideForHuman_0033	NonTargeting	0.60943	0.434126	0.557831	0.206629	0.767222	0.518828	0.385584	0.788475	0.351214	0.555987	0.537124	0.554577	0.518972	0.334421	0.371143
NonTargetingControlGuideForHuman_0099	NonTargeting	0.633311	0.208885	0.454188	0.989629	0.771019	0.34109	0.45247	0.335195	0.263391	0.767134	0.294929	0.862363	0.658662	0.243246	0.449116
NonTargetingControlGuideForHuman_0045	NonTargeting	0.476747	0.633627	0.595454	-0.000942656	0.784107	0.684029	0.621669	0.313738	0.680107	0.634241	0.494539	0.447495	0.739335	0.612765	-0.533893
NonTargetingControlGuideForHuman_0053	NonTargeting	0.370412	0.402515	0.304066	0.312261	0.977748	0.497568	0.340623	0.517735	0.142261	0.434641	0.548031	0.544823	0.896668	-0.115491	1.33167
sgPGD_FP-2	PGD	-3.40406	-3.36677	-4.89787	-2.09971	-3.33623	-2.97942	-3.72327	-3.72607	-3.3699	-3.42948	-3.89914	-6.56771	-4.46046	-1.06507	-1.89494
sgPGD_FP-1	PGD	-2.25376	-1.49178	-1.26493	-1.07268	-2.14506	-2.43088	-2.24445	0.30248	-1.67375	-1.94668	-1.79734	-2.70172	-1.22734	0.14032	-1.14417
sgPGP_FP-1	PGP	0.141111	0.0239547	-0.958042	-0.311726	-0.919078	0.306907	-0.624687	-0.518757	-0.790018	0.0793937	-2.11302	-2.31283	-1.09764	-0.273208	-0.462308
sgPGP_FP-2	PGP	-0.00823334	-0.0424661	-0.718893	0.177681	-0.86429	0.379181	-0.65128	-0.272494	-0.557131	-0.123712	-1.89296	-2.25405	-0.868751	-0.367	-0.339048
sgPKMYT1_FP-1	PKMYT1	-2.10864	-2.53357	-4.19294	-2.28969	-3.01112	-2.4343	-4.49628	-3.87561	-3.51305	-2.63529	-3.05693	-2.32509	-3.19573	-1.08041	-1.87952
sgPKMYT1_FP-2	PKMYT1	-1.06344	-1.06655	-1.52452	-1.31901	-1.61196	-0.731152	-1.61672	-0.884076	-1.38942	-1.74736	-1.4804	-0.549183	-1.43507	-0.896104	-0.371776
PTPN14_4	PTPN14	0.212344	1.05183	-0.36419	1.02648	0.349191	0.779203	-0.428674	-0.068317	-0.492823	-0.0645668	0.481576	0.317962	-0.034027	0.925898	1.19353
PTPN14_1	PTPN14	0.733133	1.32839	-0.488345	2.14113	0.46682	0.700036	0.37015	0.277639	0.0648101	0.469475	0.42215	0.640095	0.0174289	2.11273	0.248329
PTPN14_3	PTPN14	0.737141	1.22891	0.265866	0.738122	0.555209	0.898689	0.349056	0.51446	0.413625	0.644109	0.247328	0.637656	0.369416	1.32797	0.0259768
PTPN14_2	PTPN14	0.77724	1.46738	0.27482	2.30824	0.721262	0.859361	1.04518	0.486956	0.630536	0.891201	0.757533	0.573473	0.554855	2.82579	1.32475
sgRHNO1_FP-1	RHNO1	-0.0849593	-0.457833	-0.22144	-0.0503308	-0.208889	-0.363777	-0.227287	-0.815352	0.432703	-0.0575754	-0.109614	-0.073077	-0.592466	0.0997382	-1.08381
sgRHNO1_FP-2	RHNO1	0.166712	0.200147	-0.0789558	0.315962	0.169071	0.294487	-0.0680253	-0.131936	0.491335	0.301665	0.348313	0.496815	-0.155478	0.311789	-0.567549
sgROMO1_FP-1	ROMO1	-1.64912	-1.02059	-0.771085	-1.14124	-1.22949	-1.62276	-0.64557	-0.563364	-1.33644	-1.1497	-1.10131	-0.972005	-1.41341	-1.61577	-0.778567
sgROMO1_FP-2	ROMO1	-1.59294	-0.796849	-0.594911	-1.46892	-0.780438	-1.10797	-0.827004	-0.086781	-0.9529	-0.818931	-0.672697	-0.431889	-0.716111	-1.37499	-0.872857
sgSALL1_FP-2	SALL1	-0.728192	-0.387763	-2.14785	-1.25032	0.0885108	-0.808669	-2.65796	-0.57576	-0.564672	-0.4615	0.212725	-0.59821	-1.20268	-0.177257	-0.387188
sgSALL1_FP-1	SALL1	-0.223754	0.123436	-1.10467	-1.34367	0.205652	-0.514389	-0.956454	-0.221132	-0.215616	-0.209109	0.295357	-0.113467	-0.29361	-0.822231	0.194898
sgSCAP_FP-2	SCAP	-2.09107	-0.904107	-0.348402	-0.422224	-2.19062	-2.38612	-0.762557	-0.410455	-1.00874	-1.64277	-2.39605	-1.08907	-0.385778	-0.785482	-0.935097
sgSCAP_FP-1	SCAP	-1.37196	-0.857234	-0.379929	-0.335274	-1.25105	-1.61961	-0.459719	0.134042	-0.767968	-0.865861	-1.3777	-0.539339	-0.382596	-0.863431	-0.509349
sgSETD2_FP-2	SETD2	0.0640782	-0.18229	0.483506	0.553563	-0.305505	0.025342	-0.442939	0.295186	0.12639	-0.638954	-0.187717	-0.226261	0.30739	-1.34258	0.559807
sgSETD2_FP-1	SETD2	0.505719	0.251127	0.468047	-0.750006	-0.0748193	0.251994	-0.0964129	0.714292	-0.447275	0.190743	0.556157	0.529892	0.490876	-0.597706	-0.0903904
sgSREBF2_FP-2	SREBF2	-0.966347	-0.904979	-0.516457	-0.261849	-1.10053	-0.922194	-0.318912	0.430622	-0.251451	-0.448132	-1.54599	-0.417964	0.188652	-0.655441	-0.670777
sgSREBF2_FP-1	SREBF2	-0.574258	-0.435307	-0.280108	-0.187885	-0.558398	-0.646664	-0.264395	0.127717	-0.402269	-0.745254	-1.57166	-0.473777	0.14903	0.988708	-0.571522
sgSTK11_FP-1	STK11	-0.59193	-1.30399	0.251203	-1.17035	-0.786575	-0.406543	-0.513241	0.219158	-0.235167	-0.505724	-0.418195	-0.546681	-0.239197	-0.247329	-0.0382318
sgSTK11_FP-2	STK11	-0.606754	-1.23947	0.426426	0.0490579	-0.393109	-0.0491488	-0.644587	-0.0252934	0.119019	0.056333	-0.0575858	-0.504364	0.0360698	-0.158901	1.73981
sgSTX12_FP-1	STX12	0.0713687	0.0047106	-0.0992815	-1.03755	-0.0183848	-1.18334	-0.265294	-0.240263	-0.198043	-0.309957	-0.0330255	0.17073	0.176575	-0.201003	-0.781869
sgSTX12_FP-2	STX12	0.0702658	0.488838	0.00692977	0.0791587	0.28928	-1.01137	-0.135727	0.345931	0.249086	0.0371207	0.383181	0.242882	0.15196	-0.548199	-0.508064
TAOK1_2	TAOK1	1.35254	1.61873	0.810085	1.07315	0.888944	0.689194	1.07151	0.397669	3.00383	0.776586	0.686456	0.660661	-0.091726	2.03263	1.17976
TAOK1_4	TAOK1	1.0045	1.04992	-0.0506841	0.99811	1.0266	0.947793	0.719096	0.195204	0.286285	0.660657	0.302172	1.2881	0.284914	1.5209	0.371045
TAOK1_1	TAOK1	1.53978	1.67752	0.620577	1.45631	1.15583	0.808657	0.87259	0.394377	0.740045	1.35523	0.33616	0.887738	0.529709	2.7672	1.75767
TAOK1_3	TAOK1	1.13867	1.6535	0.612645	0.180424	1.35397	0.278249	0.682438	0.498077	0.601675	2.15965	0.237308	1.27565	0.347645	2.66701	0.236868
sgTFAP2C_FP-1	TFAP2C	0.171151	0.8694	0.768891	-0.814879	-0.955082	0.355986	0.415322	0.35933	-0.283203	-0.105644	-0.198919	-0.514485	0.435251	-0.319743	0.394457
sgTFAP2C_FP-2	TFAP2C	-0.251233	0.929507	0.228297	-1.41023	-0.902717	0.370053	0.0905982	-0.0314721	-0.159633	-0.564562	-0.191341	-0.523779	0.0657289	-0.548692	-0.0470215
TGFBR2_3	TGFBR2	-0.0847882	0.5926	0.622994	-0.813727	0.322441	0.281309	0.171906	0.275538	0.198108	-0.722346	0.486954	0.0499517	0.207051	0.938991	0.0342029
TGFBR2_2	TGFBR2	-0.0575135	0.548637	0.591256	-0.0518253	0.427755	0.338409	0.0477718	0.37664	0.368676	-0.664343	0.233063	0.288702	0.254005	0.483872	-0.563729
TGFBR2_4	TGFBR2	-0.310392	0.170728	0.53877	-0.544169	0.512444	0.604739	0.432197	0.46894	0.386454	-0.487646	0.194157	-0.366616	0.0687342	0.288909	1.64666
TGFBR2_1	TGFBR2	-0.74724	1.01347	0.372428	-1.49278	0.514558	0.0182882	-0.0263156	0.548956	0.450644	-1.63496	0.433506	-0.181651	0.173805	0.528906	-0.857711
sgTIMM13_FP-2	TIMM13	-3.85027	-2.41172	-3.5183	-2.33147	-2.58455	-3.36466	-1.58807	-4.61717	-2.91901	-3.1991	-2.14566	-3.25512	-4.5117	-1.15682	-2.17555
sgTIMM13_FP-1	TIMM13	-2.5749	-1.61996	-2.20214	-1.52273	-1.83079	-2.41838	-0.468889	-2.19836	-2.21918	-1.77218	-1.60967	-2.11838	-2.74218	-1.12475	-1.60464
sgTMEM259_FP-2	TMEM259	-0.203613	0.320221	-0.279925	-1.23813	0.0810839	-0.164238	-0.230056	-1.08159	-0.431315	-0.679502	0.0994271	-0.795651	-0.20823	-1.00092	-0.711728
sgTMEM259_FP-1	TMEM259	-0.342984	0.1281	-0.0324616	-0.690631	0.165571	-0.0553198	0.0898827	-0.824203	-0.0496344	-0.222684	0.0717443	-0.247921	0.11218	-1.2649	0.723506
TP53_2	TP53	0.6794	0.73171	0.472955	1.98147	0.198398	0.106392	1.42508	0.657996	1.12409	0.844456	0.334217	0.232218	0.579167	0.791484	2.47816
TP53_3	TP53	0.958792	0.542318	0.61048	4.03435	0.349735	0.169782	2.93783	1.5184	4.98938	1.94237	0.360076	0.230951	0.178478	1.94605	5.08307
TP53_4	TP53	0.429839	0.715122	0.616647	0.758042	0.523569	0.653437	0.838811	0.681955	0.615163	0.546652	0.599384	0.638271	0.757138	0.732054	0.780391
TP53_1	TP53	0.669131	0.323233	0.680538	0.550194	0.601069	0.577624	0.859881	0.636929	0.885084	0.497393	0.67866	0.521408	0.572948	0.373676	0.777501
sgTSC1_FP-1	TSC1	0.915893	0.487709	1.08739	-0.39778	0.294519	-0.607899	-0.180522	-0.943606	0.709386	0.3206	0.535662	0.844181	0.904821	0.780496	-0.583042
sgTSC1_FP-2	TSC1	0.824473	0.626397	0.935616	0.20527	0.569176	-0.439499	-0.119283	-0.0241244	0.729985	0.0516486	0.676265	0.915961	0.650702	0.13074	-0.554003
sgTUFM_FP-2	TUFM	-3.39946	-2.44479	-3.18257	-2.70331	-3.05908	-1.84106	-2.8836	-1.79089	-3.90067	-3.09657	-3.41624	-5.05054	-4.50925	-1.90322	-3.05318
sgTUFM_FP-1	TUFM	-1.66404	-1.06312	-0.376036	-0.883469	-1.7058	-0.842506	-0.890213	-0.379558	-1.22505	-1.33825	-2.15384	-1.32729	-1.09704	-1.35226	-0.527505
sgUSP14_FP-2	USP14	0.337822	-1.22915	-0.251209	-0.600648	0.0998495	0.0649036	-0.339634	-1.88208	0.431478	-0.0200235	-0.0357011	0.297807	-0.0570706	-1.02042	-0.413132
sgUSP14_FP-1	USP14	0.343317	-0.852876	-0.154614	0.271484	0.214884	0.2503	0.302214	-1.5035	0.186654	0.11156	0.118172	0.168687	0.0366712	-0.360876	-0.438699
sgVPS45_FP-2	VPS45	0.119503	-0.139584	1.09312	-0.0743454	0.216196	-0.348321	-0.445561	0.5242	0.140321	-0.427313	0.0977041	0.384405	0.39233	0.246137	-0.427762
sgVPS45_FP-1	VPS45	-0.146636	-0.216211	0.0715229	-0.347093	0.316422	-0.966878	-0.195759	0.553028	-0.171284	0.0196739	0.178156	0.290112	0.153923	-0.762659	-0.49007
sgWDR83_FP-1	WDR83	-2.35581	-3.18767	-2.62557	-2.35756	-1.78357	-2.2126	-2.51687	-5.82864	-2.46257	-3.68377	-2.7794	-2.75083	-1.7111	-2.5364	-3.60002
sgWDR83_FP-2	WDR83	-1.37044	-2.19422	-1.45413	-1.77297	-1.08002	-1.18852	-1.55908	-3.29994	-1.64208	-2.29929	-2.22275	-1.63932	-0.613817	-1.87797	-2.39967
sgYME1L1_FP-1	YME1L1	-0.721558	-0.0794559	-1.62593	0.167999	-0.72531	-0.494059	-1.29416	-0.343711	-0.319356	-1.72767	0.492296	-0.68585	-0.987067	-0.962682	-1.71866
sgYME1L1_FP-2	YME1L1	-0.457644	-0.00666125	-0.471787	-0.12338	-0.721453	-1.19218	-1.3605	0.339321	-0.354629	-0.166768	0.611826	-0.066639	-0.666792	-0.0808396	-0.835717
sgYTHDF2_FP-2	YTHDF2	-1.02754	-0.515453	-0.766217	-0.490357	-0.200816	-0.744068	-1.07801	-0.237737	-0.773734	-0.199845	-0.0607245	0.120265	-0.818532	-0.560725	0.174304
sgYTHDF2_FP-1	YTHDF2	-1.03001	-0.664135	-1.34031	-0.752515	-0.100408	-0.661845	-1.47007	-0.992404	0.726344	-0.577242	0.124455	0.334785	-0.901984	-0.593134	-0.918906
sgZFYVE20_FP-1	ZFYVE20	-0.921678	-0.97684	-0.240383	-1.19665	-0.0622547	-1.42732	-0.726674	-0.769116	-0.437417	-0.668059	-0.424241	-0.137013	-0.386044	-1.23223	-1.45583
sgZFYVE20_FP-2	ZFYVE20	0.0232383	-0.307696	0.0539868	-0.17251	0.260926	-1.19404	0.0552235	-0.143445	0.368893	-0.358957	0.0856143	0.257171	-0.0634949	-0.104793	0.246698
sgZNF148_FP-1	ZNF148	-0.0835943	-0.482923	0.0719986	-1.9034	-0.370377	0.425142	-1.24694	-0.344997	-0.814406	-1.05807	0.238082	-0.848955	-0.739638	-1.80789	-0.510127
sgZNF148_FP-2	ZNF148	0.473215	-0.044994	0.703682	-0.366521	-0.119615	0.249534	-0.356428	0.138034	-0.0453696	-0.287605	0.408544	-0.356009	0.261199	-0.359878	-0.0547485
