## Supplementary material for "*FBXO42* activity is required to prevent mitotic arrest, spindle assembly checkpoint activation, and lethality in glioblastoma and other cancers": Table S3

### Sheet: Sheet1
Reagent Type	Name	Source	Product number	Other information
Antibodies	IRDye 680RD Goat anti-Rabbit IgG (2° WB, 1:10000)	Licor	Cat# 925-68071
	IRDye 800CW Donkey anti-Goat IgG (2° WB, 1:10000)	Licor	Cat# 926-32214
	IRDye 800CW Goat anti-Mouse IgG (2° WB, 1:10000)	Licor	Cat# 926-32210
	anti-Rabbit AF647 (2° FC, 1:200)	Thermo Fisher Scientific	Cat# A-21245, RRID:AB_2535813
	anti-Mouse AF488 (2° FC, 1:200)	Thermo Fisher Scientific	Cat# A-11001, RRID:AB_2534069
	anti-Rabbit AF568 (2° FC, 1:200)	Thermo Fisher Scientific	Cat# A-11011, RRID:AB_143157
	anti-Beta-Actin (WB, 1:1000)	Cell Signaling Technology	Cat# 3700, RRID:AB_2242334
	anti-Alpha Tubulin, clone DM1A (WB, 1:1000)	Sigma-Aldrich	Cat# T9026
	anti-centromere antibody (ACA) [human polyclonal] (IF, 1:600)	Antibodies Inc.	Cat# 15–235; RRID:AB_2797146
	anti-phospho Histone H3 (Ser10), conjugated to AF488 (FACS, 1:100)	Cell Signaling Technology	Cat# 3465S
	anti-FBXO42 (WB: 1:500)	Novus Biologicals	Cat# NBP2-45621
	anti-CCDC6 (WB: 1:500)	Sigma-Aldrich	Cat# HPA019051-100UL
	anti-TP53 (WB, 1:500)	Cell Signaling Technology	Cat# 48818
Chemicals, Peptides, and Recombinant Proteins
	NeuroCult NS-A basal medium	StemCell Technologies	Cat# 05750
	NeuroCult NS-A basal medium	Thermo Fisher Scientific	Cat# 17504-044
	B27	Thermo Fisher Scientific	Cat# 12634028
	Advanced DMEM/F-12	Sigma-Aldrich	Cat# I2643
	Insulin (human recombinant)	Sigma-Aldrich	Cat# T2036
	apo-Transferrin	Sigma-Aldrich	Cat# P6149
	Progesterone	Sigma-Aldrich	Cat# P5780
	Putrescine dihydrochloride	Sigma-Aldrich	Cat# S9133
	Sodium selenite	Sigma-Aldrich	Cat# A4919
	Bovine serum albumin (for cell culture)	Peprotech	Cat# AF-100-15
	EGF (human recombinant)	Peprotech	Cat# 100-18B
	FGF-2	Sigma-Aldrich	Cat# L2020
	Laminin	Trevigen	Cat# 3446-005-01
	Cultrex 3D Culture Matrix Laminin	EMD Millipore	Cat# SCR005
	Accutase	Thermo Fisher Scientific	Cat# 10437-028
	Fetal Bovine Serum	Thermo Fisher Scientific	Cat# 11965
	DMEM	Thermo Fisher Scientific	Cat# 25200
	0.25% Trypsin	Polysciences	Cat# 23966-1
	Polyethylenimine	Agilent	Cat# 600677
	Herculase II Fusion DNA Polymerase	Thermo Fisher Scientific	Cat# F530L
	Phusion High-Fidelity DNA Polymerase	Sigma-Aldrich	Cat# 11836153001
	Complete Mini Proteast Inhibitor	Sigma-Aldrich	Cat# 71206-3
	Benzonase Nuclease	Novagen	Cat# 71206-3
	Paraformaldehyde	Thermo Fisher Scientific	Cat# 10010-023
	DPBS	Cell Signaling Technology	Cat# 9998
	Bovine serum albumin (for flow cytometry)	Sigma-Aldrich	Cat# T8787
	Triton X-100	Thermo Fisher Scientific	Cat# 16210064
	Goat Serum	Thermo Fisher Scientific	Cat# P36930
	TRIzol Reagent	Thermo Fisher Scientific	Cat# 37002D
	SPRIselect Reagent	Beckman Coulter	Cat# B23318
	Puromycin Dihydrochloride	Thermo Fisher	Cat# 10687010
	Hygromycin B	Sigma-Aldrich	Cat# D9891
	Blasticidin S HCl	Life Technologies	Cat# A11139-02
	Doxycycline	Thermo Fisher	Cat# D1306
	Polyethyleneimine (PEI)	Sigma-Aldrich	Cat# 107689
	DAPI (4',6-Diamidino-2-Phenylindole)	Fisher Scientific	Cat# NC0804630
Critical Comercial Assay	SG Cell Line 96-well Nucleofector Kit	Lonza	Cat# V4SC-3096
Vectors	pLJM1 3XFLAG-FBXO42sg1mutation	This study
	pLJM1-3XFLAG-FBXO42_Kelch domain deletion	This study
	pLJM1-3XFLAG-FBXO42_Fbox domain deletion	This study
	pTight-Turn-V5-FBXO42sg1mut	This study
sgRNAs	sgRNA name	crRNA sequence
	sgCD8A_3	GUGUCGUCAGUGCACACGAG
	sgCD8A_4	GCCCUUGGCCGGGACUUGUG
	sgHEATR1-1	AGAUGGCUCACCAAUGGCGA
	sgHEATR1_5	GGCUGGCAUCACUUUGAGGG
	sgFBXO42_1	CGGCCCUUGUCUGCAAACAG
	sgFBXO42_4	AGGGACAAUGGAUCAAGAUG
	sgFBXO42_3	ACUGCAUUGUGACAACCCAU
	sgFBXO42_5	CAUUUUAUCAUCUAUCACAC
	sgCCDC6_1	CAUCUCGCCGUUCCGCCUGG
	sgCCDC6_2	UCCUGCUCGUCGACCUCGGG
	sgCCDC6_3	GCUCUCCAGAAAAUUGAUGC
	sgCCDC6_4	CUUUCUCAUAAUUUACAGCA
	sgRBPJ-1	AAAGAACAAAUGGAACGCGA
	sgRBPJ-2	CCGUGUGCAUUUAUUGGGAU
	sgRBPJ-3	GCAGCUAAACUUGGAAGGAA
	sgING4-1	GGCACUACUCAUAUACUCAG
	sgING4-2	UGUCUCUGUUGUAGACCUGA
	sgING4-3	UUUCCUCGGAGCUCAGGCUG
INDEL Analysis Primers	sgRNA set	Forward PCR primer	Reverse PCR primer	Sequencing primer
	sgCD8A_3+4	TCTGTTGCTCTTGCAGCGAA	GCGGCTTTGTCTCCCAAAAC	GGGAAGGGCTTTCTCGCATT
	sgHEATR1_1+5	gttgttaacgctgctgccat	cccctacaataactaggccagt	ggtgctgagtgcagaagaga
	sgADAR_1+5	TAGCTTGCCCTTCTTTGCCA	GAAGTTCTGCGTGCTTTGCC	GGAGTATAAAACTCGATTGA; GAAGTTCTGCGTGCTTTGCC
	sgADAR_3+4	ACAGAGTCAACCTCCCCCTT	CAGCTGCAATCCCTGAGACC	CAGCCAAGATTCTGGCTGGT; CGCAGAGTTCCTCACCTGTA
	sgFBXO42_1+4	tgaagagcagatttcacactgag	acagagtgagactccgtctga	GTTGAGTGGAATGTCATGGC
	sgFBXO42_3+5	ctttgtcagcaaaccaggcc	gcttcgccatgttcgccat	ctcatctctctccctccaga
	sgCCDC6_1+2	aacacggtagaggatgggtg	tggttgccacagtagccttc	ctcccttggaacacgtgtgg
	sgCCDC6_3+4	GGACTGGACCCGTCTGCTAC	TTGAACACGGTTGATTGTGGG	tttggaaatgctcggggtac
	sgRBPJ_1+2+3	tagagtacactggatttgctgaact	ttccaatgtcagcagcgtaa	agaccaaagctatgagaggc
	sgING4_1+2+3	tgactcagcctgatttgcgg	CGCCGAATGTGTTTGTCCAC	atgtggtgtgcaaaggatcc
Experimental Models: Patient tumor isolates and cell lines
	GSC-0131	Human adult GBM isolate	Son et al., 2009; PMID: 19427293
	GSC-0827	Human adult GBM isolate	Son et al., 2009; PMID: 19427293
	GSC-G166	Human adult GBM isolate	Pollard et al., 2009; PMID: 19497285
	NSC-U5	Human fetal neural stem cell isolate	Bressan et al., 2017; PMID: 28096221
	NSC-CB660	Human fetal neural stem cell isolate	Pollard et al., 2009; PMID: 19497285
	293T	Human embryonic kidney cell line	ATCC Cat#: CRL-3216; RRID:CVCL_0063
Software
GraphPad Prism version 9.0	GraphPad Software	https://www.graphpad.com/scientific-software/prism/
FlowJo version 10.7.2	FlowJo Software	https://www.flowjo.com/
Horos Project	Horors Dicom Viewer Software	horosproject.org
Microsoft Excel	Excel Software	https://www.microsoft.com/en-us/microsoft-365/excel
Cell Ranger	10x Genomics	https://support.10xgenomics.com/single-cell-gene-expression/software/downloads/latest
